# Complex bacterial diversity of Guaymas Basin hydrothermal sediments revealed by synthetic long-read sequencing (LoopSeq)

**DOI:** 10.1101/2024.04.12.589229

**Authors:** John E. Hinkle, Jeffrey P. Chanton, Molly A. Moynihan, S. Emil Ruff, Andreas Teske

## Abstract

Hydrothermal sediments host phylogenetically diverse and physiologically complex microbial communities. Previous studies of microbial community structure in hydrothermal sediments have typically used short-read sequencing approaches. To improve on these approaches, we use LoopSeq, a high-throughput synthetic long-read sequencing method that has yielded promising results in analyses of microbial ecosystems, such as the human gut microbiome. In this study, LoopSeq is used to obtain near-full length (approximately 1400 - 1500 nucleotides) bacterial 16S rRNA gene sequences from hydrothermal sediments in Guaymas Basin. Based on these sequences, high-quality alignments and phylogenetic analyses provided new insights into previously unrecognized taxonomic diversity of sulfur-cycling microorganisms and their distribution along a lateral hydrothermal gradient. Detailed phylogenies for free-living and syntrophic sulfur-cycling bacterial lineages identified well-supported monophyletic clusters that have implications for the taxonomic classification of these groups. Particularly, we identify clusters within *Candidatus* Desulfofervidus that represent unexplored physiological and genomic diversity. In general, LoopSeq-derived 16S rRNA gene sequences aligned consistently with reference sequences in GenBank; however, chimeras were prevalent in sequences as affiliated with the thermophilic *Candidatus* Desulfofervidus and *Thermodesulfobacterium*, and in smaller numbers within the sulfur-oxidizing family *Beggiatoaceae*. Our analysis of sediments along a well-documented thermal and geochemical gradient show how sulfur-cycling bacteria of different taxonomic groups persist as active catalysts of the sulfur cycle throughout surficial hydrothermal sediments in the Guaymas Basin.
