## Supplementary Table 1 for "Complex bacterial diversity of Guaymas Basin hydrothermal sediments revealed by synthetic long-read sequencing (LoopSeq)"

### Sheet: Supplementary Table 1
Depth Range (cm)	Temperature (°C)	Sulfide (mM)	Sulfate (mM)	Ammonium (mM)	Nitrite/Nitrate (mM)	Methane (mM)	δ13C-CH4 (‰)	δ13C-CH4 stdev (‰)
4872-1
supernatant	3*	0.016	27.42	NA	NA	NA	NA	NA
0-3 cm	3.55^	0.012	26.97	NA	NA	too low	NA	NA
3-6	4.86^	0.012	27.13	NA	NA	0.323971	-62.398	0.319612
6-9	6.17^	0.014	27.37	NA	NA	0.518353	-53.73	0.0678823
9-12 cm	8	0.014	26.8	NA	NA	0.644941	-47.64	0.220617
12-15 cm	8.78^	0.008	27.19	NA	NA	0.931915	-47.34	0.13435
15-18 cm	10.1^	0.016	26.23	NA	NA	1.1159	-47.088	0.141421
18-21 cm	11.4	0.008	27.45	NA	NA	0.717935	-48.798	0.159806
21-26 cm	13.1^	0.01	27.52	NA	NA	0.758931	-48.4795	0.1492
26-31 cm	14.6	0.02	27.91	NA	NA	0.916917	-47.8545	0.242538
31-36 cm	17.5^	0.012	28.16	NA	NA	0.870921	-47.709	0.0537401
36-41 cm	19.1	0.016	27.71	NA	NA	1.00891	-46.971	0.131522
41-46 cm	21.9^	0.012	26.63	NA	NA	0.977911	-48.1075	0.156271
46-51 cm	24.8	0.01	27.83	NA	NA	1.0649	-48.637	0.00707107
4872-6
supernatant	3*	0.014	28.31	0.1826	0.021702	NA	NA	NA
0-3 cm	24.3^	0.016	27.8126	0.52044	0.08056	NA	NA	NA
3-6 cm	28.4^	0.122	26.943	1.2852	0.06282	0.416851	-23.2205	0.185969
6-9 cm	32.6^	0.507	22.5893	1.468	0.02059	0.945692	-20.674	0.113137
9-12 cm	33.8	1.106	19.185	1.5724	0.008942	0.956913	-21.1745	0.00212132
12-15 cm	40.9^	1.108	18.1372	1.448	0.00615	0.904918	-20.225	0.287085
15-18 cm	45.1^	1.047	17.7701	1.6012	0.001806	1.1219	-22.5655	0.0586899
18-21 cm	50.9	0.821	18.6305	1.352	0.002176	1.27588	-22.0955	0.115258
21-26 cm	54.8^	1.497	18.8666	1.2948	0.003034	1.45387	-23.783	0.138593
26-31 cm	65.1	1.218	20.1705	1.1724	0.001618	2.00882	-27.076	0.079196
31-36 cm	68.6^	1.202	21.913	1.2416	0.000676	2.1738	-29.944	0.086267
4872-14
supernatant	3*	0.222	28.68	0.09204	0.0202	0.73	-48.86	0.15
0-3 cm	80.9^	1.004	23.9528	1.558	0.2168	1.36588	-26.4925	0.180312
3-6 cm	83.3^	1.086	24.4951	1.046	0.11642	0.877254	-28.0485	0.191626
6-9 cm	85.8^	1.173	20.0441	1.7936	0.24564	1.71318	-31.141	0.0608112
9-12 cm	83.4	1.556	19.1241	1.796	0.07708	2.01848	-22.827	0.123037
12-15 cm	90.8^	1.336	19.902	1.662	0.09024	4.22628	-30.7025	0.116673
15-18 cm	93.3^	0.819	22.2323	1.6432	0.005426	7.30334	-40.125	0.0777817
18-21 cm	101.8	0.305	25.2788	1.2788	0.00129	8.31724	-43.661	0.118794
21-26 cm	99.1^	0.399	24.0579	1.6404	0.00142	5.75414	-43.17	0.0438406
26-31 cm	105.6	0.521	15.7385	4.6892	0.001274	6.77805	-43.528	0.0777817
31-36 cm	107.4^	0.811	5.11827	7.4584	0.000776	5.11953	-44.655	0.0155563
36-41 cm	108.1	2.218	5.92101	7.8084	0.001976	4.03725	-44.788	0.321026

### Sheet: Caption
Supplementary Table 1. Table of in-situ temperatures and geochemical parameters for sediment cores. Sulfide, sulfate, Ammonium, and Nitrite/Nitrate concentrations were obtained from sediment porewater. Methane concentrations and δ13C values were obtained from whole sediments.
^ = interpolated temperature value, * = bottom water temperature.
