## Supplementary Table 2 for "Complex bacterial diversity of Guaymas Basin hydrothermal sediments revealed by synthetic long-read sequencing (LoopSeq)"

### Sheet: Supplementary Table 2
sample	raw	primers	filtered	denoised
E4872-01-01	2572	1085	412	412
E4872-01-02	8658	4135	1256	1256
E4872-01-03	7141	3168	817	817
E4872-01-04	7622	3329	917	917
E4872-01-05	12008	6311	2198	2198
E4872-01-06	4567	1562	441	441
E4872-01-07	5099	1229	196	196
E4872-01-08	11701	5275	1137	1137
E4872-01-09	4799	2327	675	675
E4872-01-10	12766	5439	1291	1291
E4872-01-11	12689	6568	2135	2121
E4872-06-01	10904	5132	1651	1651
E4872-06-02	8946	4578	1477	1477
E4872-06-03	5097	164	16	16
E4872-06-04	13781	5171	1007	1007
E4872-06-05	12713	5809	1663	1663
E4872-06-06	14283	5623	1528	1528
E4872-06-07	13536	5326	1070	1070
E4872-06-08	8888	4048	977	977
E4872-06-09	1378	639	82	82
E4872-14-01	5915	2546	811	811
E4872-14-02	10536	5587	2097	2097
E4872-14-03	6745	2533	526	526
E4872-14-04	12580	3436	599	596
E4872-14-05	11910	3862	360	360
E4872-14-06	3482	1501	414	414
E4872-14-07	41	22	10	10

### Sheet: Caption
Supplementary Table 2. Read processing table for all bacterial phylotypes obtained by LoopSeq sequencing.
The function “removePrimers” was used to select for 16S rRNA sequences from pool of raw reads with both the forward and reverse primers and allowing a maximum mismatch of two base pairs.
The remaining reads were filtered using the following parameters: a minimum length of 1000 bp (minLen=1000), a maximum length of 2000 bp (maxLen=2000), a minimum quality score of 3 (minQ=3), a maximum expected error rate of 1 (maxEE=1), and a maximum Ns of 0 (maxN = 0).
The function “dereqFastq” was used to dereplicate reads.
