## Supplementary Table 3 for "Complex bacterial diversity of Guaymas Basin hydrothermal sediments revealed by synthetic long-read sequencing (LoopSeq)"

### Sheet: Supplementary Table 3
Sample	Depth (cm)	Desulfofervidus		Desulfatiglans		SEEP-SRB2		SEEP-SRB4
		Reads	L-ASVs	Reads	L-ASVs	Reads	L-ASVs	Reads	L-ASVs
E4872-01-01	0-3	0	0	1	1	0	0	39	20
E4872-01-02	3-6	0	0	29	22	22	8	1	1
E4872-01-03	6-9	11	9	35	30	59	23	0	0
E4872-01-04	9-12	22	19	40	27	157	56	2	2
E4872-01-05	12-15	100	60	66	41	82	36	4	4
E4872-01-06	15-18	39	27	21	9	0	0	0	0
E4872-01-07	18-21	7	5	7	6	0	0	0	0
E4872-01-08	21-26	0	0	119	58	0	0	0	0
E4872-01-09	26-31	0	0	74	29	0	0	0	0
E4872-01-10	31-36	9	7	166	83	0	0	0	0
E4872-01-11	36-41	0	0	170	81	0	0	0	0
BARE		188	127	728	387	320	123	46	27
		0.083149	0.121183	0.623288	0.56087	0.706402	0.61809	0.208145	0.176471
E4872-06-01	0-3	0	0	16	13	3	3	50	34
E4872-06-02	3-6	22	21	47	39	56	30	12	12
E4872-06-03	6-9	4	4	0	0	2	2	0	0
E4872-06-04	9-12	297	120	99	69	27	16	0	0
E4872-06-05	12-15	455	192	112	60	8	6	0	0
E4872-06-06	15-18	501	218	36	28	1	1	0	0
E4872-06-07	18-21	434	163	4	4	0	0	0	0
E4872-06-08	21-26	97	39	1	1	0	0	0	0
E4872-06-09	26-31	5	3	2	2	0	0	0	0
WHITE		1815	760	317	216	97	58	62	46
		0.802742	0.725191	0.271404	0.313043	0.214128	0.291457	0.280543	0.300654
E4872-14-01	0-3	1	1	6	4	3	1	31	27
E4872-14-02	3-6	8	3	57	40	20	9	69	44
E4872-14-03	6-9	152	93	19	14	12	7	0	0
E4872-14-04	9-12	94	61	20	15	1	1	4	4
E4872-14-05	12-15	1	1	19	13	0	0	0	0
E4872-14-06	15-18	2	2	2	1	0	0	1	1
E4872-14-07	18-21	0	0	0	0	0	0	8	4
ORANGE		258	161	123	87	36	18	113	80
		0.114109	0.153626	0.105308	0.126087	0.0794702	0.0904523	0.511312	0.522876

### Sheet: Caption
Supplementary Table 3. Table of sequence read and L-ASV distribution for select sulfur-cycling groups in Guaymas Basin sediment samples across a lateral hydrothermal gradient.
Distributions are displayed as a raw number of reads or L-ASVs and as a percentage. Note that some L-ASVs are observed across multiple sites and/or samples.
